# MicroRNA-502-3p modulates the GABA A subunits, synaptic proteins and mitochondrial morphology in hippocampal neurons

**DOI:** 10.1101/2025.01.09.632229

**Authors:** Bhupender Sharma, Daniela Rodarte, Gunjan Goyal, Sheryl Rodriguez, Subodh Kumar

## Abstract

MicroRNA-502-3p (MiR-502-3p), a synapse enriched miRNA is considerably implicated in Alzheimer’s disease (AD). Our previous study found the high expression level of miR-502-3p in AD synapses relative to controls. Further, miR-502-3p was found to modulate the GABAergic synapse function via modulating the GABA A receptor subunit α-1 (GABRA1) protein. The current study is attempted to examine the impact of miR-502-3p on other GABA subunit proteins, synaptic proteins, mitochondrial morphology and other hippocampal neuron genes. Mouse hippocampal neuronal (HT22) cells were transfected with miR-502-3p overexpression (OE) vector, miR-502-3p sponge (suppression) vector and scramble control vector. MiR-502-3p vectors transfection was confirmed by fluorescence microscopy. MiR-502-3p expression and *GABRA1* expression was confirmed by qRT-PCR and miRNAScope *in-situ* hybridization. GABA A subunit and synaptic proteins were studied by immunoblotting analysis and mitochondrial morphology was analyzed by transmission electron microscopy (TEM) analysis. Further, Affymetrix gene array analysis was conducted in miR-502-3p overexpressed and suppressed cells. Our results observed that elevated miR-502-3p, negatively modulates the GABRA1 level. The levels of GABA A subunit and synaptic proteins were reduced by ectopic expression of miR-502-3p and increase by miR-502-3p suppression. The mitochondrial morphology was found to be improved in-terms of their number and length in miR-502-3p suppressed cells. Further, Gene array analysis unveiled the deregulation of several genes by miR-502-3p, which are associated with oxidative stress, immune response and synaptic function. These results provide new insights and an update to understand the biological roles of miR-502-3p in regulation of neuron function and synaptic activity.
