## Supplementary material for "MicroRNA-502-3p modulates the GABA A subunits, synaptic proteins and mitochondrial morphology in hippocampal neurons": SI Table 3

### Sheet: OE vs Sponge Complete Table
#%result_name=8-28-24
#%array_type=Clariom_S_Mouse
#%annotation=Clariom_S_Mouse.r1.na36.mm10.a1.transcript.csv
#%comparison=MiR-502-3p OE vector vs MiR-502-3p sponge vector
ID	MiR-502-3p OE vector Avg (log2)	MiR-502-3p sponge vector Avg (log2)	Fold Change	P-val	FDR P-val	Gene Symbol	Description	Group
TC1300002774.mm.2	4.38	5.93	-2.93	0.0172	0.8678	Zfp456	zinc finger protein 456	Coding
TC0700000573.mm.2	3.2	4.63	-2.69	0.0003	0.8678	Atp4a	ATPase, H+/K+ exchanging, gastric, alpha polypeptide	Multiple_Complex
TC1900000386.mm.2	3.76	5.16	-2.64	0.0002	0.8678	Apba1	amyloid beta (A4) precursor protein binding, family A, member 1	Multiple_Complex
TC0700000166.mm.2	3.78	5.17	-2.62	0.0003	0.8678	Bsph1	binder of sperm protein homolog 1	Coding
TC0700002422.mm.2	3.65	5.02	-2.59	0.0003	0.8678	C5ar1	complement component 5a receptor 1	Coding
TC0600002425.mm.2	3.24	4.6	-2.56	0.0089	0.8678	Il23r	interleukin 23 receptor	Coding
TC1400000415.mm.2	4.63	5.98	-2.54	0.0003	0.8678	Gm2832	predicted gene 2832 [Source:MGI Symbol;Acc:MGI:3781004]	Coding
TC0200004564.mm.2	4.37	5.66	-2.44	0.0004	0.8678	Mall	mal, T cell differentiation protein-like	Coding
TC1700000505.mm.2	6.14	7.41	-2.41	0.004	0.8678	Pim1	proviral integration site 1	Coding
TC0900000532.mm.2	3.11	4.38	-2.41	0.0009	0.8678	Mpzl3	myelin protein zero-like 3	Multiple_Complex
TC1400002789.mm.2	4.69	5.96	-2.4	0.0019	0.8678	Gm2974	predicted gene 2974 [Source:MGI Symbol;Acc:MGI:3781152]	Coding
TC1300001970.mm.2	4.27	5.51	-2.36	0.0004	0.8678	Gm8700	PREDICTED: predicted gene 8700 (Gm8700), mRNA.	Coding
TC1600001934.mm.2	4.92	6.16	-2.36	0.0014	0.8678	Gm11146	predicted gene 11146 [Source:MGI Symbol;Acc:MGI:3779400]	Coding
TC0Y00000347.mm.2	3.19	4.43	-2.36	0.0029	0.8678	Sly	Sycp3 like Y-linked	Coding
TC0Y00000406.mm.2	3.19	4.43	-2.36	0.0029	0.8678	Sly	Sycp3 like Y-linked	Coding
TC1300001049.mm.2	4.08	5.31	-2.35	0.0002	0.8678	Gm6109	PREDICTED: predicted gene 6109 (Gm6109), mRNA.	Coding
TC0800003213.mm.2	6.71	7.93	-2.33	0.0034	0.8678	Gm10999	predicted gene 10999 [Source:MGI Symbol;Acc:MGI:3779215]	Coding
TC1400001516.mm.2	3.65	4.86	-2.31	0.0034	0.8678	Gm2244	predicted gene 2244	Coding
TC0800000184.mm.2	4.87	6.08	-2.31	0.0009	0.8678	Defb5	defensin beta 5	Coding
TC0700000705.mm.2	4.09	5.29	-2.29	0.0143	0.8678	Zfp619	zinc finger protein 619	Multiple_Complex
TC0200005426.mm.2	3.48	4.66	-2.26	0.001	0.8678	Nkain4	Na+/K+ transporting ATPase interacting 4	Multiple_Complex
TC1400001410.mm.2	2.99	4.15	-2.24	0.0156	0.8678	Gm16440	predicted gene 16440 [Source:MGI Symbol;Acc:MGI:3647179]; predicted gene 16440	Coding
TC0700002513.mm.2	3.83	4.99	-2.23	0.0023	0.8678	Vmn1r94; Vmn1r142	vomeronasal 1 receptor 94; vomeronasal 1 receptor 142	Coding
TC0500000417.mm.2	3.86	5.01	-2.22	0.0027	0.8678	Ppp2r2c	protein phosphatase 2, regulatory subunit B, gamma	Multiple_Complex
TC1400002844.mm.2	5.44	6.59	-2.22	0.0127	0.8678	Gm3591	predicted gene 3591 [Source:MGI Symbol;Acc:MGI:3781768]; predicted gene 3591	Coding
TC1100000966.mm.2	3.06	4.19	-2.2	0.0006	0.8678	Zfp3	zinc finger protein 3	Multiple_Complex
TC0600003608.mm.2	3.81	4.93	-2.19	0.0107	0.8678	Klra7	killer cell lectin-like receptor, subfamily A, member 7	Coding
TC0Y00000402.mm.2	3.28	4.41	-2.19	0.01	0.8678	Gm20871	Sycp3 like Y-linked pseudogene	Multiple_Complex
TC0400003657.mm.2	3.8	4.93	-2.18	0.0017	0.8678	Oprd1	opioid receptor, delta 1	Coding
TC0X00000957.mm.2	3.15	4.27	-2.18	0.0083	0.8678	Arr3	arrestin 3, retinal	Multiple_Complex
TC1800000984.mm.2	3.4	4.53	-2.18	0.0107	0.8678	1010001N08Rik	RIKEN cDNA 1010001N08 gene	Multiple_Complex
TC0Y00000557.mm.2	3.25	4.37	-2.17	0.0037	0.8678	Gm20871; LOC380994; LOC100861807	predicted gene, 20871 (Gm20871), non-coding RNA.; similar to Sycp3 like Y-linked, mRNA (cDNA clone MGC:118201 IMAGE:30916067), complete cds.; PREDICTED: X-linked lymphocyte-regulated protein PM1-like (LOC100861807), mRNA.	Multiple_Complex
TC0700002536.mm.2	3.64	4.76	-2.17	0.014	0.8678	Vmn1r122	vomeronasal 1 receptor 122	Coding
TC0700002496.mm.2	3.29	4.4	-2.16	0.0098	0.8678	Apoc1	apolipoprotein C-I	Coding
TC1700001486.mm.2	3.11	4.21	-2.15	0.0102	0.8678	Wdr27	WD repeat domain 27	Multiple_Complex
TC1100000475.mm.2	3.28	4.38	-2.14	0.0023	0.8678	Havcr2	hepatitis A virus cellular receptor 2	Coding
TC0200002427.mm.2	4.17	5.27	-2.13	0.0011	0.8678	Snhg11	small nucleolar RNA host gene 11	Multiple_Complex
TC0700001117.mm.2	2.98	4.07	-2.13	0.0043	0.8678	Gm20331	PREDICTED: predicted gene, 20331 (Gm20331), mRNA.	Coding
TC0X00002177.mm.2	4.03	5.12	-2.13	0.0012	0.8678	Igsf1	immunoglobulin superfamily, member 1	Multiple_Complex
TC1600000512.mm.2	2.96	4.05	-2.12	0.0007	0.8678	Stfa1	stefin A1	Coding
TC0800001880.mm.2	3.27	4.35	-2.11	0.0012	0.8678	Gm15816	predicted gene 15816	Multiple_Complex
TC1700000276.mm.2	6.51	7.58	-2.1	0.0022	0.8678	3110052M02Rik	RIKEN cDNA 3110052M02 gene	Multiple_Complex
TC1100000109.mm.2	3.39	4.45	-2.1	0.0008	0.8678	Adcy1	adenylate cyclase 1	Multiple_Complex
TC0500002814.mm.2	8.23	9.29	-2.09	0.0016	0.8678	Prkg2	protein kinase, cGMP-dependent, type II	Multiple_Complex
TC0900000833.mm.2	6.01	7.07	-2.09	0.005	0.8678	Parp16	poly (ADP-ribose) polymerase family, member 16	Coding
TC0100002681.mm.2	2.62	3.68	-2.08	0.0311	0.8765	Slc19a3	solute carrier family 19, member 3	Multiple_Complex
TC1400001950.mm.2	4.63	5.69	-2.08	0.0237	0.8759	Gm25380; Gm3552	predicted gene, 25380 [Source:MGI Symbol;Acc:MGI:5455157]; PREDICTED: predicted gene 3552 (Gm3552), mRNA.	Multiple_Complex
TC0700004327.mm.2	4.62	5.67	-2.07	0.0013	0.8678	Zfp688	zinc finger protein 688	Multiple_Complex
TC0Y00000240.mm.2	3.91	4.95	-2.06	0.0032	0.8678	Sry	sex determining region of Chr Y	Coding
TC1400001558.mm.2	4.36	5.4	-2.06	0.0011	0.8678	Dusp13	dual specificity phosphatase 13	Multiple_Complex
TC1100002428.mm.2	4.94	5.99	-2.06	0.0009	0.8678	4931440F15Rik	RIKEN cDNA 4931440F15 gene	Coding
TC0700001569.mm.2	3.78	4.81	-2.05	0.0015	0.8678	Olfr713	olfactory receptor 713	Coding
TC1000003195.mm.2	3.86	4.9	-2.05	0.0126	0.8678	Olfr815	olfactory receptor 815	Coding
TC0800000183.mm.2	5.61	6.64	-2.04	0.0201	0.874	Defb46	defensin beta 46	Coding
TC0Y00000004.mm.2	3.62	4.65	-2.03	0.0169	0.8678	Uba1y	ubiquitin-activating enzyme, Chr Y	Coding
TC0500002018.mm.2	4.19	5.22	-2.03	0.0038	0.8678	Fbxl13	F-box and leucine-rich repeat protein 13	Multiple_Complex
TC0100002021.mm.2	3.63	4.65	-2.03	0.0013	0.8678	Defb18	defensin beta 18	Coding
TC1600000513.mm.2	3.45	4.47	-2.03	0.0076	0.8678	Gm4758	predicted gene 4758	Coding
TC0300003251.mm.2	3.7	4.71	-2.02	0.0049	0.8678	Clca3a1; Clca1	chloride channel accessory 3A1; chloride channel accessory 1	Multiple_Complex
TC1100003700.mm.2	4.68	5.69	-2.02	0.0064	0.8678	Krt24	keratin 24	Coding
TC0900001234.mm.2	3.68	4.69	-2.01	0.0017	0.8678	Rbp2	retinol binding protein 2, cellular	Coding
TC0Y00000453.mm.2	3.96	4.96	-2	0.0258	0.8765	Gm20823	predicted gene, 20823	Coding
TC0700004043.mm.2	3.84	2.84	2	0.0139	0.8678	Olfr478	olfactory receptor 478	Coding
TC0200004060.mm.2	4.78	3.77	2.01	0.0205	0.874	Olfr1241	olfactory receptor 1241	Coding
TC0X00001206.mm.2	4.04	3.03	2.01	0.0035	0.8678	Gm2411	PREDICTED: predicted gene 2411 (Gm2411), mRNA.	Coding
TC1200001663.mm.2	10.09	9.08	2.02	0.0052	0.8678	Ifrd1	interferon-related developmental regulator 1	Multiple_Complex
TC0400001386.mm.2	4.7	3.69	2.02	0.0045	0.8678	Mycl	v-myc myelocytomatosis viral oncogene homolog, lung carcinoma derived (avian)	Multiple_Complex
TC0100001031.mm.2	6.67	5.65	2.03	0.0036	0.8678	Serpinb8	serine (or cysteine) peptidase inhibitor, clade B, member 8	Multiple_Complex
TC0X00003232.mm.2	7.31	6.29	2.03	0.0101	0.8678	Magea5	melanoma antigen, family A, 5	Coding
TC0300002561.mm.2	4.81	3.78	2.03	0.0041	0.8678	Hsd3b6	hydroxy-delta-5-steroid dehydrogenase, 3 beta- and steroid delta-isomerase 6	Coding
TC0900002817.mm.2	8.37	7.34	2.04	0.0062	0.8678	Tmed3	transmembrane emp24 domain containing 3	Multiple_Complex
TC0200002366.mm.2	6.63	5.6	2.04	0.0064	0.8678	Trp53inp2	transformation related protein 53 inducible nuclear protein 2	Multiple_Complex
TC0700003684.mm.2	3.86	2.82	2.05	0.0031	0.8678	Vmn2r75	vomeronasal 2, receptor 75	Coding
TC0300002926.mm.2	4.09	3.05	2.05	0.0023	0.8678	Enpep	glutamyl aminopeptidase	Multiple_Complex
TC1400002165.mm.2	7.9	6.86	2.06	0.0012	0.8678	Cdadc1	cytidine and dCMP deaminase domain containing 1	Coding
TC0200000967.mm.2	4.07	3.02	2.07	0.0161	0.8678	Gm21830	predicted gene, 21830 [Source:MGI Symbol;Acc:MGI:5433994]	Coding
TC0Y00000169.mm.2	6.65	5.59	2.08	0.0216	0.8759	LOC100862125	PREDICTED: X-linked lymphocyte-regulated protein PM1-like (LOC100862125), mRNA.	Coding
TC1300002147.mm.2	5.51	4.43	2.11	0.0364	0.8793	Ctsr	cathepsin R	Coding
TC0100000909.mm.2	5.77	4.69	2.11	0.0063	0.8678	Olfr1412	olfactory receptor 1412	Coding
TC0100003382.mm.2	5.13	4.05	2.12	0.0089	0.8678	Dnm3	dynamin 3	Multiple_Complex
TC0300002369.mm.2	5.04	3.96	2.12	0.001	0.8678	Slc27a3	solute carrier family 27 (fatty acid transporter), member 3	Multiple_Complex
TC0X00002983.mm.2	8.38	7.3	2.12	0.0287	0.8765	Tspan6	tetraspanin 6	Multiple_Complex
TC1700002813.mm.2	6.88	5.78	2.13	0.0011	0.8678	Ppt2	palmitoyl-protein thioesterase 2	Coding
TC0100003867.mm.2	4.27	3.18	2.14	0.0079	0.8678	Serpinb10	serine (or cysteine) peptidase inhibitor, clade B (ovalbumin), member 10	Multiple_Complex
TC0300003013.mm.2	8.98	7.89	2.14	0.0215	0.8759	Dapp1	dual adaptor for phosphotyrosine and 3-phosphoinositides 1	Multiple_Complex
TC1100004220.mm.2	6.34	5.24	2.15	0.0051	0.8678	Pcyt2	phosphate cytidylyltransferase 2, ethanolamine	Multiple_Complex
TC0200005148.mm.2	8.53	7.41	2.17	0.0026	0.8678	Zfp334	zinc finger protein 334	Multiple_Complex
TC0800001328.mm.2	7.12	5.99	2.19	0.0265	0.8765	Pdpr	pyruvate dehydrogenase phosphatase regulatory subunit	Multiple_Complex
TC0400004127.mm.2	5.12	3.98	2.2	0.0006	0.8678	Fam213b	family with sequence similarity 213, member B	Multiple_Complex
TC0600001259.mm.2	7.26	6.12	2.2	0.001	0.8678	Tatdn2	TatD DNase domain containing 2	Coding
TC0100002002.mm.2	9.04	7.9	2.21	0.0049	0.8678	Ube2w	ubiquitin-conjugating enzyme E2W (putative)	Multiple_Complex
TC0900003165.mm.2	5.25	4.11	2.21	0.0004	0.8678	4921528I07Rik	RIKEN cDNA 4921528I07 gene	Coding
TC1200001301.mm.2	6.72	5.57	2.22	0.006	0.8678	Gm11027	predicted gene 11027 [Source:MGI Symbol;Acc:MGI:3779250]	Coding
TC1400000176.mm.2	5.63	4.46	2.26	0.0005	0.8678	Plau	plasminogen activator, urokinase	Coding
TC0100000971.mm.2	8.54	7.36	2.26	0.0018	0.8678	Gin1	gypsy retrotransposon integrase 1	Multiple_Complex
TC0900001673.mm.2	4.82	3.62	2.3	0.0206	0.874	Ccr3	chemokine (C-C motif) receptor 3	Coding
TC1700000541.mm.2	7.3	6.04	2.39	0.0009	0.8678	Pknox1	Pbx/knotted 1 homeobox	Multiple_Complex
TC0700002235.mm.2	4.55	3.28	2.41	0.0144	0.8678	Vmn2r33	vomeronasal 2, receptor 33	Coding
TC0200001786.mm.2	6.79	5.53	2.41	0.0008	0.8678	Mapkbp1	mitogen-activated protein kinase binding protein 1	Multiple_Complex
TC0500003001.mm.2	5.27	3.98	2.44	0.011	0.8678	Hscb	HscB iron-sulfur cluster co-chaperone homolog (E. coli)	Multiple_Complex
TC0700002781.mm.2	7.73	6.43	2.46	0.008	0.8678	Hamp2	hepcidin antimicrobial peptide 2	Coding
TC0200003685.mm.2	5.19	3.86	2.51	0.0082	0.8678	Gm26727	predicted gene, 26727 [Source:MGI Symbol;Acc:MGI:5477221]	Coding
TC0100003627.mm.2	10.08	8.72	2.56	0.0136	0.8678	Akt3	thymoma viral proto-oncogene 3	Coding
TC1700002320.mm.2	7.09	5.58	2.85	0.0001	0.8678	Ticam1	toll-like receptor adaptor molecule 1	Coding
TC0500002709.mm.2	5.57	3.74	3.56	0.0039	0.8678	Gm11115	predicted gene 11115 [Source:MGI Symbol;Acc:MGI:3779367]	Coding
TC1700001227.mm.2	7.84	3.76	16.93	0.0003	0.8678	Gm11096	predicted gene 11096 [Source:MGI Symbol;Acc:MGI:3779332]	Coding
